# Melanin-concentrating hormone inhibits PVN oxytocin neurons through a barium-sensitive inwardly rectifying potassium channels and MCH-neuron ablation alters pup-directed aggression

**DOI:** 10.64898/2026.08.15.745000

**Authors:** Tingbi Xiong, Fumihito Saitow, Ayumu Inutsuka, Tatsushi Onaka, Kazuo Yamada, Chitose Orikasa

## Abstract

Interactions between melanin-concentrating hormone (MCH) neurons and oxytocin neurons are crucial for parental care. Whole-cell patch-clamp recordings demonstrated that MCH inhibits paraventricular hypothalamic nucleus (PVN)-oxytocin neurons through activation of barium-sensitive inwardly rectifying potassium channels, potentially G-protein coupled inwardly rectifying potassium channels, and pup-directed aggression was positively related to loss of MCH neurons. Our findings offer a glimpse into the neural mechanisms underlying the evolutionary regulation of offspring caregiving and abuse in males.
