## Supplementary Table S1. Statistics for "Melanin-concentrating hormone inhibits PVN oxytocin neurons through a barium-sensitive inwardly rectifying potassium channels and MCH-neuron ablation alters pup-directed aggression"

### Sheet: Sheet1
	Panels	Behavior	Statistical test	Test statistic	df	P value	Holm–Šídák adjusted P
	Supplementary Fig. 4a	Bite Duration	Two-sided Mann–Whitney U	U = 9	N/A	0.043	0.505
	Supplementary Fig. 4b	Bite Number	Two-sided Mann–Whitney U	U = 9	N/A	0.043	0.505
	Supplementary Fig. 4c	Bite Latency	Two-sided log-rank (Mantel–Cox)	χ² = 5.336	1	0.0209	0.3163
	Supplementary Fig. 4d	Clinch Duration	Two-sided Mann–Whitney U	U = 16	N/A	0.1648	0.8348
	Supplementary Fig. 4e	Clinch Number	Two-sided Mann–Whitney U	U = 16	N/A	0.1648	0.8348
	Supplementary Fig. 4f	Clinch Latency	Two-sided log-rank (Mantel–Cox)	χ² = 2.925	1	0.0872	0.6654
	Supplementary Fig. 5a	Launch Duration	Two-sided Mann–Whitney U	U = 16	N/A	0.1648	0.8348
	Supplementary Fig. 5b	Launch Number	Two-sided Mann–Whitney U	U = 16	N/A	0.1648	0.8348
	Supplementary Fig. 5c	Launch Latency	Two-sided log-rank (Mantel–Cox)	χ² = 2.925	1	0.0872	0.6654
	Supplementary Fig. 5d	Threat Duration	Two-sided Mann–Whitney U	U = 22.50	N/A	0.8974	0.9895
	Supplementary Fig. 5e	Threat Number	Two-sided Mann–Whitney U	U = 24	N/A	1	1
	Supplementary Fig. 5f	Threat Latency	Two-sided log-rank (Mantel–Cox)	χ² = 0.2486	1	0.6181	0.9443
	Supplementary Fig. 5g	Tug Duration	Two-sided Mann–Whitney U	U = 20	N/A	0.4286	0.9391
	Supplementary Fig. 5h	Tug Number	Two-sided Mann–Whitney U	U = 20	N/A	0.4286	0.9391
	Supplementary Fig. 5i	Tug Latency	Two-sided log-rank (Mantel–Cox)	χ² = 1.167	1	0.2801	0.8608
	Supplementary Fig. 5j	Chase Duration	Two-sided Mann–Whitney U	U = 10	N/A	0.0606	0.5563
	Supplementary Fig. 5k	Chase Number	Two-sided Mann–Whitney U	U = 9	N/A	0.0443	0.505
	Supplementary Fig. 5l	Chase Latency	Two-sided log-rank (Mantel–Cox)	χ² = 4.905	1	0.0268	0.3699
